# The distribution of *Apis laboriosa* revisited: range extensions and biogeographic affinities

**DOI:** 10.1101/2024.04.04.588077

**Authors:** Gard W. Otis, Man-Juan Huang, Nyaton Kitnya, Umer Ayyaz Aslam Sheikh, Abu ul Hassan Faiz, Chinh H. Phung, Natapot Warrit, Yan-Qiong Peng, Xin Zhou, Hliang Min Oo, Namoona Acharya, Kedar Devkota

**Affiliations:** School of Environmental Sciences, University of Guelph, Guelph, ON, Canada; Institute of Bee Health, Vetsuisse Faculty, University of Bern and Agroscope, Bern, Switzerland; CAS Key Laboratory of Tropical Forest Ecology, Xishuangbanna Tropical Botanical Garden, Chinese Academy of Sciences, Mengla, PR China; Department of Zoology, Himalayan University, Itanagar, Arunachal Pradesh, India; Trivedi Schools of Biosciences, Ashoka University, Sonipat, Haryana, India; Department of Entomology, University of Poonch Rawalakot, Rawalakot, AJK-Pakistan; Department of Zoology, Women University of Azad Jammu and Kashmir, Bagh, AJK-Pakistan; Mountain Bee Development JSC, 54/211 Alley, Khuong Trung St., Thanh Xuan District, Hanoi, Vietnam; Department of Biology and Center of Excellence in Entomology, Faculty of Science, Chulalongkorn University, Bangkok, Thailand; Department of Biomedical Science and Environmental Biology, Kaohsiung Medical University, Kaohsiung 80708, Taiwan; Department of Entomology, China Agricultural University, Beijing, PR China; University of Veterinary Science, Yezin, Nay Pyi Taw, Myanmar; Sub Metropolitan City Ward no. 12, Tulsipur, Dang District, Lumbini, Nepal; Faculty of Agriculture, Agriculture and Forestry University, Rampur, Chitwan, Nepal

**Author notes:** **Correspondence:** Gard W. Otis.

**Keywords:** *Apis laboriosa*, *Megapis*, Pakistan, Myanmar, Thailand, ecoregion, range map

## Abstract

*Apis laboriosa*, the Himalayan giant honeybee, inhabits the foothills of the Himalaya and neighboring mountainous regions. Here we revise its distribution in light of recent reports and discoveries. The range now extends from longitude 105.9°E in Cao Bang, Vietnam, in the east to 74.4°E in the Pir Panjal Range of western Himalaya, a linear distance of 3300 km, with the most notable new localities in northeastern Vietnam, central Myanmar, northern Thailand, and AJK-Pakistan. The species generally occurs at lower elevations in the eastern part of its range than in Nepal, northern India, and the border region between India and Pakistan. Most but not all of the new localities are within the range predicted by species distribution modelling. We discuss the new localities that fall outside of the predicted range, the biotic characteristics of the terrestrial ecoregions in which the species occurs, and the remaining regions that may harbor this spectacular honey bee species.
