## Supplementary Data File for "The distribution of *Apis laboriosa* revisited: range extensions and biogeographic affinities"

### Sheet: Sheet1
Latitude	Longitude	Elevation	Date	Mapping Category	Type of Data	Source of Info
					1=author observation
					2=photo, video, specimen
					3=literature
					4= pers. comm.
27.54	90.812	2600m		1	3	Otis 1996 (SFS)
27.566	90.738	2600 m		1	3	Woyke et.al., 2012
27.624	90.878	2800 m		1	3	Woyke et.al., 2012
27.59	91.174			1	2	L. Shyamal, iNaturalist
27.582	89.863	1200 m		1	2	Numerous photos, web search for "Punakha Dzong"; A field guide to the common bees and wasps of Bhutan
27.425	89.652	2400 m	12 II 2018	1	2	Bhutan Biodiversity Portal plus Danielle Northey, pers. comm.
27.49	89.747	3108 m		1	3	Woyke et.al., 2012
27.478	89.638	~2500 m	IX 1985	1	3	Otis 1996 (NHMUK)
27.218	91.573		4 IV 2019	1	2	Brian Johnson, iNaturalist
27.145	91.57		12 V 2012	1	2	Kasia Nowak, commercial photo on Alamy
27.51	91.581		22 IV 2013, 3 III 2018	1	2	Markuslilje & Bhutan Biodiversity Portal, iNaturalist
27.456	90.392	2480 m		1	2	Wim deGroot, pers. comm., 12 Apr. 2019
27.517	91.586		3 VI 2018	1	2	Tandinwangchuk1,iNaturalist, interesting cluster of ~15 bees, close-up
27.087	90.644		14 IV 2019	1	2	Cheong Weei Gan, iNaturalist
27.028	90.619	1800m		1	2, 4	Photo by Yeshey Dorji, 600m SW of western boundary of Royal Manas Nat. Park.
27.43	90.22	2984 m		1	3	Tshering Nidup et.al 2016
27.15	89.54			1	3	Tshering Nidup et.al 2016
27.328	90.456		24 XII 2018	1	2	guestgame (suspended user), iNaturalist
27.557	91.162		22 IV 2013	1	2	Marcus Lilje, iNaturalist
27.531	90.162		29 XII 2015	1	2	Josep del Hoyo, the Internet Bird Collection: www.hbw.com/ibc
27.585	89.632		7 IV 2012	1	2	Greg Baker, the Internet Bird Collection: www.hbw.com/ibc
27.552	90.739	2697m	1973	1	2	GBIF: US National Museum
27.487	90.339	2499m	1973	1	2	GBIF: US National Museum
27.422	89.435	2896m	1972	1	2	GBIF: US National Museum
26.982	90.403	1829m	1973	1	2	GBIF: US National Museum
27.285	91.521	1823m		1	1	Tshering Nidup
27.289	91.585	2274m		1	1	Tshering Nidup
27.289	91.585	2830m		1	1	Tshering Nidup
27.541	90.726	2826m		1	1	Tshering Nidup
27.517	89.642	2379m		1	1	Tshering Nidup
27.448	91.573	864m		1	1	Tshering Nidup
27.276	91.145	762m		1	1	Tshering Nidup
27.208	89.624	2479m		1	1	Tshering Nidup
27.321	91.364	885m		1	1	Tshering Nidup
27.007	90.098	1159m		1	1	Tshering Nidup
27.64	89.788	1362m		1	1	Tshering Nidup
27.142	90.691	631m		1	1	Tshering Nidup
26.857	91.457	877m		1	1	Tshering Nidup
27.362	89.296	2635m		1	1	Tshering Nidup
27.312	89.576	2235m		1	1	Tshering Nidup
27.121	91.55	1901m		1	1	Tshering Nidup
27.501	90.866	3399m		1	1	Tshering Nidup
27.376	89.311	3375m		1	1	Tshering Nidup
27.512	90.17	3213m		1	1	Tshering Nidup
27.526	89.872	1226m		1	1	Tshering Nidup
27.437	91.173	863m		1	1	Tshering Nidup
27.31	89.6	2824m		1	1	Tshering Nidup
27.15	89.54	2264m		1	1	Tshering Nidup
27.35	89.57	2209m		1	1	Tshering Nidup
27.51	90.8	2483m		1	1	Tshering Nidup
27.31	91.33	758m		1	1	Tshering Nidup
27.48	91.18	953m		1	1	Tshering Nidup
27.306	91.164	1553m		1	1	Tshering Nidup
27.658	91.451	1900m		1	1	Tshering Nidup
27.431	89.413		14 III 1985	1	2	GBIF: Snow Entomological Collection, University of Kansas https://www.gbif.org/occurrence/1141865433
27.473	89.635		30 IX 1985	1	2	GBIF: Snow Entomological Collection, University of Kansas https://www.gbif.org/occurrence/1141865433
27.683	103.254			1	3	Otis 1996 (Kuang & Li)
29.859	95.77			1	3	Otis 1996 (Kuang & Li)
27.449	88.922			1	3	Otis 1996 (NHMUK)
27.38	88.975			1	3	Otis 1996 (Kuang & Li)
29.323	95.33			1	3	Otis 1996 (Kuang & Li)
29.616	94.979		October	1	2	https://dissolve.com (Search for "photo" of "Apis laboriosa")
28.154	85.983			1	3	Otis 1996 (Kuang & Li)
28.069	86.359	2900-3050m		1	3	Otis 1996 (NHMUK)
28.578	96.948	1830m		1	3	Otis 1996 (NHMUK)
27.481	88.907			1	3	Otis 1996 (Kuang & Li)
28.662	97.468			1	3	Otis 1996 (Kuang & Li)
27.984	85.981			1	3	Otis 1996 (Kuang & Li)
				1	3	Otis 1996 (Sakagami et al., 1980); locality could not be located
25.128	99.177			1	3	Otis 1996 (Kuang & Li)
26.54	98.917			1	3	Otis 1996 (Kuang & Li)
27.823	99.707			1	3	Otis 1996 (Kuang & Li)
26.907	98.868			1	3	Otis 1996 (Kuang & Li)
27.741	98.663			1	3	Otis 1996 (Kuang & Li)
24.541	100.828			1	3	Otis 1996 (Kuang & Li)
21.996	100.773			1	3	Otis 1996 (Kuang & Li)
22.555	99.941			1	3	Otis 1996 (Kuang & Li)
26.862	100.229			1	3	Otis 1996 (Kuang & Li)
23.891	100.094			1	3	Otis 1996 (Kuang & Li)
24.677	100.677			1	3	Otis 1996 (Kuang & Li)
21.461	101.565			1	3	Otis 1996 (Kuang & Li)
28.03	98.907			1	3	Maa, 1953
25.448	99.263			1	3	Otis 1996 (Kuang & Li)
27.165	99.28			1	3	Otis 1996 (Kuang & Li)
28.181	103.654			1	3	Otis 1996 (Kuang & Li)
26.657	100.77			1	3	Otis 1996 (Kuang & Li)
26.759	99.686			1	2	Lukasz Madrzynski, iNaturalist
24.423	100.12			1	3	Otis 1996 (Kuang & Li)
27.819	99.669			1	3	Otis 1996 (Kuang & Li); now known as Shangri-La City
23.925	101.589	1463 m	14 V 2019	1	1	Collection by Xin Zhou and Li-Fei Qui
27.78	98.48	3216m	8 VI 2018	1	4	Xin Zhou and Li-Fei Qui, Pers. Comm.
27.786	98.528	2942m	9 VI 2018	1	4	Xin Zhou and Li-Fei Qui, Pers. Comm.
27.507	98.281	2861m	10 VI 2018	1	4	Xin Zhou and Li-Fei Qui, Pers. Comm.
24.36	98.30			1	2	www.rediff.com/news/report/pix-amazing-honey-hunters-who-risk-their-lives/20190613.htm
29.363	102.643	3000m	1928	1	2	US National Museum; currently names appear as Fu Lin Zhen and Sichuan
27.567	99.299			1	4	Katrina Klett, pers. comm.
27.837	103.605		1928	1	2	US National Museum; currently names appear as Yibin and Sichuan
25.299	98.706		3 V 2018	1	2	Qin Huang, iNaturalist
25.426	98.666	1800 m		1	3	Cao et al. (2012)
23.183	103.483	1500 m		1	3	Cao et al. (2012)
25.11	103.28		4 V 2010	1	2	He Shaoyu, Kuang Haiou, Yang Jie; European Nucleotide Archive https://www.ebi.ac.uk/ena/data/view/KR269916
27.263	92.662	1164m	28 X 2017	1	1	Nyaton Kitnya & Prabhu MV
27.49	92.608	1148m	7 IX 2017	1	1	Nyaton Kitnya & Prabhu MV
27.322	92.729	1286m	4 IV 2019	1	1	Nyaton Kitnya, Prabhu MV, Karsing Megu & Gard W. Otis
27.206	92.333	1164m		1	3	Gogoi et.al., 2016
28.707	95.166	554m	28 III 2019	1	4	Nyaton Kitnya-Oral comm. with honey hunters
28.595	95.238	1140m	27 V 2019	1	1	Nyaton Kitnya, Karsing Megu & Gard W. Otis
28.488	95.165	534m	28 III 2019	1	1	Nyaton Kitnya, Karsing Megu & Gard W. Otis
28.37	95.186	233m	26 III 2019	1	1	Nyaton Kitnya, Karsing Megu & Gard W. Otis
27.056	92.127	1234m	29 V 1961	1	3	Otis 1996 (Sakagami et al., 1980)
		229m	5 V 1961	1	3	Otis 1996 (Sakagami et al., 1980)-- unable to locate
27.928	96.937		5 V 2018	1	1	Karsing Megu
28.091	96.545		5 V 2018	1	1	Karsing Megu
26.859	95.38	1338m		1	4	Nyaton Kitnya-Oral comm. with honey hunters
26.763	95.453	1286m		1	1	Nyaton Kitnya & Karsing Megu
27.554	93.927		24 VI 2018	1	4	Jaya Narah, Pers.comm.
27.746	92.021	2585m	4 VII 2018	1	1	Nyaton Kitnya
27.801	91.954	3015m	5 VII 2018	1	1	Nyaton Kitnya
27.617	92.119	2820m	3 VII 2018	1	1	Nyaton Kitnya
27.818	92.044	2224m	4 VII 2018	1	1	Nyaton Kitnya
27.842	92.096	3402m	5 VII 2018	1	1	Nyaton Kitnya
27.692	92.038	3649m	5 VII 2018	1	1	Nyaton Kitnya
27.711	91.867	2730m	4 VII 2018	1	1	Nyaton Kitnya
27.583	91.873	2680m	27 V 1961	1	3	Otis 1996 (Sakagami et al., 1980)
27.733	92.06	2849m	5 VII 2018	1	1	Nyaton Kitnya
27.714	92.023	2930m	3 ,4 & 5 VII 2018	1	1	Nyaton Kitnya
27.64	92.087	2769m	4 VII 2018	1	1	Nyaton Kitnya
27.132	95.558	1470m	13 X 2017	1	1	Nyaton Kitnya
27.064	95.791	1516m		1	4	Nyaton Kitnya-Oral comm. with honey hunters
27.18	95.638	1679m		1	4	Nyaton Kitnya-Oral comm. with honey hunters
27.042	95.683	1143m		1	1	Nyaton Kitnya
26.997	95.746	1617m		1	4	Nyaton Kitnya-Oral comm. with honey hunters
27.15	95.866	1060m	28 IV 2018	1	1	Nyaton Kitnya
27.052	95.596			1	2	US National Museum
28.385	95.076			1	4	Nyaton Kitnya-Oral comm. with honey hunters
28.631	95.061			1	4	Nyaton Kitnya-Oral comm. with honey hunters
28.616	95.093	558		1	4	Nyaton Kitnya-Oral comm. with honey hunters
28.453	95.123	404m	29 III 2019	1	4	Nyaton Kitnya-Oral comm. with honey hunters
27.433	92.429	2200m	6 IX 2017	1	1	Nyaton Kitnya & Prabhu MV
27.49	92.379	1500m	6 IX 2017	1	1	Nyaton Kitnya & Prabhu MV
27.155	92.461		2 V 2016	1	2	Mikael Bauer, iNaturalist
27.492	92.153	1986m	6 VII 2018	1	1	Nyaton Kitnya
27.187	92.576	1854m	6 VIII 2018	1	4	Nyaton Kitnya-Oral comm. with honey hunters
27.132	92.453	1927m	6 VII 2018	1	1	Nyaton Kitnya
27.32	92.285	2042m	6 VII 2018	1	4	Nyaton Kitnya-Oral comm. with honey hunters
27.233	92.419	1978m	6 VII 2018	1	1	Nyaton Kitnya
28.363	94.899	924m	19 IV 18	1	4	Nyaton Kitnya-Oral comm. with honey hunters
28.422	94.696	296m	30 III 2019	1	4	Nyaton Kitnya-Oral comm. with honey hunters
28.389	94.389		17 V 2019	1	4	Nyaton Kitnya-Oral comm. with honey hunters
28.531	94.925	356m	16 V 2019	1	1	Nyaton Kitnya
25.903	94.988			1	4	Nagaland BHM & GOOGLE
25.866	94.96			1	4	Nagaland BHM & GOOGLE
25.779	94.9			1	4	Nagaland BHM & GOOGLE
25.693	94.969			1	4	Nagaland BHM & GOOGLE
25.845	94.944			1	4	Nagaland BHM & GOOGLE
25.66	94.03		16 II 2008	1	2	Ron Hoff, photo: The Internet Bird Collection; Photo of honeyguide eating beeswax
25.61	93.96	1837m	6 IV 2018	1	1	Nyaton Kitnya
25.764	93.92	1814m	6 V 2018	1	4	Nyaton Kitnya-Oral comm. with honey hunters
25.81	94.085	1674m	6 IV 2018	1	1	Nyaton Kitnya
26.663	95.193			1	3	Nagaland BHM
26.266	94.859			1	3	Nagaland BHM
25.671	94.474			1	3	Nagaland BHM
25.706	94.111			1	3	Nagaland BHM
25.518	93.737			1	3	Nagaland BHM
25.107	93.576		1 VIII 2019	1	2	Ronald Tering , Pers. Comm.
25.662	94.043		1 VIII 2019	1	2	Ronald Tering , Pers. Comm.
27.716	88.557	2440m	25 V 1924	1	1	Otis 1996 (UKNHM: collected by Major R.W. G. Hingston)
30.743	79.479		6 VI 2016	1	2	Chiefredearth, iNaturalist
30.11	80.34	1540m	30 IV 2018	1	1	Prabhu MV
31.02	78.45	2660 m	5 V 1995	1	3	Otis 1996 (Batra)
30.743	79.493		12 V 2016	1	2	Chiefredearth, iNaturalist
30.491	79.087	1008m	2 V 2019	1	1	Prabhu MV
30.018	80.571	1536m	30 IV 2018	1	1	Prabhu MV
30.086	80.259	1500m	31 V 2018	1	1	Prabhu MV
31.065	78.107	1300-1350 m	7 X 1993	1	3	Gupta 2004 (in Kumar et al. 2004)
30.486	79.292	1956m	29 IV 2019	1	1	Prabhu MV
30.43	78.26	1550 m	22-24 IV 1995	1	3	Otis, 1996 (Batra, 1996)
31.037	78.742	2500m		1	2	US National Museum
29.909	78.905	1300m		1	2	US National Museum
26.994	88.285	2450 m	1938	1	3	Otis, 1996 (Maa, 1953)
25.263	91.693	1100m		1	4	Vivek Sarkar, Pers.comm
25.29	91.72	1400m		1	4	Vivek Sarkar, Pers.comm
25.28	90.842	600m		1	4	Vivek Sarkar, Pers.comm
24.567	94.921	1561m	13 II 2015	1	3	Chhakchhuak et.al., 2016
30.113 N	79.939 E	2100 m	III 2002	1	3	PC Joshi et al. (2018)
30.181 N	79.995 E	2800 m	III 2002	1	3	PC Joshi et al. (2018)
29.422	79.561	2000 m	X 2009 - IX2011	1	3	NC Joshi et al. (2016)
29.426	79.612	2100 m	X 2009 - IX2011	1	3	NC Joshi et al. (2016)
30.498	79.715	2133 m	8 IX 1989	1	3	Gupta (1997)
30.528	79.744	1828 -2438 m	11 IX 989	1	3	Gupta (1997)
30.485	79.692	2000 m	5 IX 1989	1	3	Gupta (1997)
30.701	79.594	2743 m	23 VII 1978	1	3	Hussain (1978)
20.696	102.138			1	4	Anne Schooffs, pers. comm., email 29 Apr 2019
21.722	93.454	~2100 m		1	2	Dr. HlaingMinOo, pers. comm.with photo (24 Apr 2019)
28.193	97.638	1828m	III 1931	1	3	Otis, 1996 (NHMUK)
25.4	98.15	2000m	V 1934	1	3	Otis, 1996 (RNH)
27.984	97.614	914m	VII 1938	1	3	Otis, 1996 (NHMUK)
27.883	85.914	1178 m		1	3	Woyke et.al. (2012)
27.934	85.936	1475 m		1	3	Woyke et.al. (2012)
27.948	85.952	1520 m		1	3	Woyke et.al. (2012)
28.155	85.404		22 X 2017	1	2	Andrew Babson, iNaturalist
28.402	83.699		10 V 2019	1	2	Nick Bedard, iNaturalist
28.132	85.354		17 X 2018	1	2	Kavi Rana, iNaturalist
28.369	83.819		5 X 2014	1	2	James Steamer, iNaturalist
28.377	83.807		3 X 2014	1	2	iNaturalist
28.49	83.87			1	3	Otis, 1996- (Ben Underwood #17)
28.448	83.858			1	3	Otis, 1996- (Ben Underwood #18)
27.92	85.46	3000m		1	3	Otis, 1996 (Sakagami #13)
27.902	86.377	3800m		1	3	Otis, 1996 (Roubki)
27.28	87.42	2560m		1	3	Otis, 1996 (NHMUK)
28.411	83.818	~1600m		1	3	Otis, 1996- (Ben Underwood #8)
28.31	83.777	1150m		1	3	Otis, 1996- (Sakagami #8)
28.16	84.7	1200m		1	3	Otis, 1996- (Sakagami #23).
28.117	85.289	~1200m		1	3	Otis, 1996 (Roubik et al., 1985)
28.11	85.34	2500m		1	3	Otis, 1996 (Sakagami #24)
27.903	86.288			1	3	Otis, 1996- between Simigaon and Beding (Roubik)
28.462	83.86			1	3	Otis, 1996 (Ben Underwood #14)
28.335	83.907	1100-1200m		1	3	Otis, 1996; Ghachok in Google Maps (Ben Underwood #6/7)
28.467	83.669	1800m		1	3	Otis, 1996 (Sakagami #4)
28.215	85.522	3000-3800m		1	3	Otis, 1996 (Sakagami #28)
28.084	85.412	2600-3300m		1	3	Otis, 1996 (Sakagami #11)
28.285	83.383	1400m		1	3	Otis, 1996 (Sakagami #7)
28.348	83.736			1	3	Otis, 1996 (Ben Underwood #4/5)
		3657-4267m	V-Vi 1961	1	3	Otis, 1996 (NHMUK)- no specific locality on specimen label
27.627	86.696	3000m		1	3	Otis, 1996 (Sakagami #16)
28.55	82.686	1500m		1	3	Otis, 1996 (Sakagami #22)
28.409	83.811			1	3	Otis, 1996 (Ben Underwood #4/5)
28.456	83.854			1	3	Otis, 1996 (Ben Underwood #12)
28.426	83.836			1	3	Otis, 1996 (Ben Underwood #9)
28.363	83.821	1650m		1	3	Otis, 1996 (Ben Underwood #2)- shows as "Landruk" on current maps
28.215	85.486	3200m		1	3	Otis, 1996 (Roubik et al., 1985)
28.605	83.607	2400m		1	3	Otis, 1996 (Sakagami #2)
28.474	83.872			1	3	Otis, 1996 (Ben Underwood #15/16)
28.38	84.12	1400m		1	3	Otis, 1996 (Sakagami #10)-- near Sikles
27.803	86.712	3300m		1	3	Otis, 1996 (Sakagami #15)
28.436	83.844			1	3	Otis, 1996 (Ben Underwood #13)
28.444	83.848			1	3	Otis, 1996 (Ben Underwood #20)
28.226	83.945	~800m	XI 1975	1	3	Otis, 1996 (RNH)
27.836	86.754	3500m		1	3	Otis, 1996 (Sakagami #14)
28.429	83.849			1	3	Otis, 1996 (Ben Underwood #19)
28.111	85.34			1	3	Otis, 1996; Sing Gompa (Roubik)
28.461	83.686			1	3	Otis, 1996
28.359	84.104	~2000m		1	3	Otis, 1996 (NHMUK)
27.873	86.224			1	3	Otis, 1996- "Simi Gaun" on Google Maps (Roubik)
				1	3	Otis, 1996 (Roubik)- not found on maps
28.146	85.351	2000-2400m		1	3	Otis, 1996 (Sakagami #26)
28.325	83.8			1	3	Otis, 1996 (Ben Underwood #1)
28.52	83.6	1300m		1	3	Otis, 1996 (Sakagami #3)
28.017	85.45	3300m		1	3	Otis, 1996 (Sakagami #12)
27.98	85.05	3000m		1	3	Otis, 1996 (Sakagami #25)
27.84	86.75	3660	19 IV 1954	1	3	Otis, 1996 (Sakagami, under other records)
28.35	83.743			1	3	Otis, 1996 (Ben Underwood #3)
28.47	84.21	4100m		1	3	Otis, 1996 (Sakagami #9)
28.691	83.614	2600m		1	3	Otis, 1996 (Sakagami #1)
28.356	83.736	2000m		1	3	Otis, 1996 (Sakagami #6)
27.883	85.9	1219 m	11 VI 2017	1	1	Chet Bhatta
27.882	85.914	1171 m	12 VI 2017	1	1	Chet Bhatta
27.947	85.951	1514 m	12 VI 2017	1	1	Chet Bhatta
27.881	85.921	1282 m	12 VI 2017	1	1	Chet Bhatta
27.933	85.936	1470 m	13 VI 2017	1	1	Chet Bhatta
28.323	84.255	1625 m	29 V 2017	1	1	Man Bdr Gurung/Chet Bhatta
28.336	84.378	2034 m	27 V 2017	1	1	Man Bdr Tamang/Chet Bhatta
28.187	83.458	2150 m	25 VI 2017	1	1	Man Bdr Tamang/Chet Bhatta
28.299	83.41	1860 m	26 VI 2017	1	1	Man Bdr Tamang/Chet Bhatta
28.282	83.335	2586 m	26 VI 2017	1	1	Man Bdr Tamang/Chet Bhatta
28.582	83.41	2141 m	20 V 2017	1	1	TulBdr Gurung/Chet Bhatta
28.32	84.186	2434 m	22 V 2017	1	1	TulBdr Gurung/Chet Bhatta
28.205	84.186	1250 m	22 V 2017	1	1	TulBdr Gurung/Chet Bhatta
28.474	84.016	1698 m	20 VI 2016	1	1	Chet Bhatta
28.309	83.267	2025 m	27 VI 2017	1	1	Man Bdr Tamang/Chet Bhatta
27.659	86.946	3395 m	29 VII 2012	1	1	Chet Bhatta
27.654	86.939	2981 m	30 VII 2012	1	1	Chet Bhatta
28.336	84.073		2001/2003	1	3	Joshi et al. (2003)
28.38	84.115		2001/2003	1	3	Joshi et al. (2003)
28.387	84.115		2001/2003	1	3	Joshi et al. (2003)
28.387	84.115		2001/2003	1	3	Joshi et al. (2003)
28.399	84.111		2001/2003	1	3	Joshi et al. (2003)
28.408	84.118		2001/2003	1	3	Joshi et al. (2003)
28.408	84.118		2001/2003	1	3	Joshi et al. (2003)
28.428	84.121		2001/2003	1	3	Joshi et al. (2003)
28.43	84.138		2001/2003	1	3	Joshi et al. (2003)
28.431	84.135		2001/2003	1	3	Joshi et al. (2003)
28.431	84.135		2001/2003	1	3	Joshi et al. (2003)
28.431	84.135		2001/2003	1	3	Joshi et al. (2003)
28.438	84.095		2001/2003	1	3	Joshi et al. (2003)
28.4	84.113		2001/2003	1	3	Joshi et al. (2003)
28.286	84.09		2001/2003	1	3	Joshi et al. (2003)
28.424	83.831	1647 m	2003	1	3	Joshi et al. (2003)
28.42	83.83	1708 m	2001/2003	1	3	Joshi et al. (2003)
28.42	83.825	1860 m	2001/2003	1	3	Joshi et al. (2003)
28.445	83.846	2226 m	2003	1	3	Joshi et al. (2003)
28.437	83.83		2001/2003	1	3	Joshi et al. (2003)
28.373	83.82	1250 m	2001/2003	1	3	Joshi et al. (2003)
28.339	83.734		2001	1	3	Joshi et al. (2003)
28.344	84.003		2001/2003	1	3	Joshi et al. (2003)
28.345	83.98		2001/2003	1	3	Joshi et al. (2003)
28.367	83.962		2003	1	3	Joshi et al. (2003)
28.33	83.962		2003	1	3	Joshi et al. (2003)
28.37	84.034		2003	1	3	Joshi et al. (2003)
28.385	84.037		2003	1	3	Joshi et al. (2003)
28.37	84.035		2003	1	3	Joshi et al. (2003)
28.366	84.035		2003	1	3	Joshi et al. (2003)
28.328	84.987		2003	1	3	Joshi et al. (2003)
28.428	83.982		2003	1	3	Joshi et al. (2003)
28.41	83.997		2003	1	3	Joshi et al. (2003)
28.428	84.008		2003	1	3	Joshi et al. (2003)
28.437	83.986		2003	1	3	Joshi et al. (2003)
28.436	83.973		2003	1	3	Joshi et al. (2003)
28.436	83.973		2003	1	3	Joshi et al. (2003)
28.446	83.973		2003	1	3	Joshi et al. (2003)
28.45	84.967		2003	1	3	Joshi et al. (2003)
28.403	83.983		2003	1	3	Joshi et al. (2003)
28.354	83.982		2003	1	3	Joshi et al. (2003)
28.393	83.98		2003	1	3	Joshi et al. (2003)
28.384	83.974		2003	1	3	Joshi et al. (2003)
28.382	83.948		2003	1	3	Joshi et al. (2003)
28.294	83.943	1220 m	2003	1	3	Joshi et al. (2003)
28.361	84.018		2003	1	3	Joshi et al. (2003)
28.418	83.995		2003	1	3	Joshi et al. (2003)
28.384	83.89		2003	1	3	Joshi et al. (2003)
28.555	83.891		2003	1	3	Joshi et al. (2003)
27.61	87.23	1700-1800 m	1973	1	3	E. W. Cronin, Jr. (1979); Cronin & Sherman (1976)
28.632	83.394	2470m	5 VI 1999.	1	3	Cox, J. Jr. (1999), unpublished.
28.156	85.396	2000m	I/11 1987	1	3	Turin, R., M. Heegaard, and A. Priemé (1987), unpublished
27.52	86.86			1	2	Hongu River Valley, from Movie "The Last Honey Hunter" (2016)
27.465	87.889	2800-3600m		1	3	Inskipp C. et al, (2008) (coordinates corrected; incorrectly reported in Kitnya et al., 2020)
27.446	87.865	1259m		1	3	Woyke et.al. (2001)
28.15	85.8	1500m		1	3	Woyke et.al. (2001)
28.431	84.395		6 X 2019	1	2	iNaturalist- P Faucher
22.245	102.309			1	4	Thai Hong Pham- Oral comm. with honey hunters
20.751	104.877			1	1	Thai Hong Pham
20.732	104.918			1	1	Thai Hong Pham
22.199	104.045			1	1	Thai Hong Pham
22.137	103.976			1	4	Thai Hong Pham- Oral comm. with honey hunters
22.502	103.45			1	1	Thai Hong Pham
22.117	103.934			1	1	Thai Hong Pham
22.13	103.611			1	1	Thai Hong Pham
19.209	104.245			1	1	Thai Hong Pham
21.613	104.075			1	1	Thai Hong Pham
20.686	104.614			1	1	Thai Hong Pham
20.775	104.736			1	1	Thai Hong Pham
21.666	104.079			1	1	Thai Hong Pham
26.921	89.525	1960 m	16 V 2021	4	2	iNaturalist 78952912
27.44	89.401	2300 m	5 II 2020	4	2	iNaturalist #38320864
27.47	89.643	2300 m	21 VI 2022	4	2	iNaturalist #123086682
27.472	89.622	2550 m	29 IV 2023	4	2	iNaturalist #167498254
27.5	89.632	2410 m	8 VII 2021	4	2	iNaturalist #94180196
27.723	89.756	1580 m	29 V 2023	4	2	iNaturalist #165456233
27.657	89.772	1360 m	29 V 2023	4	2	iNaturalist #165456237
27.592	89.88	1300 m	27 iV 2007	4	2	iNaturalist #144987092
27.506	89.889	1200 m	14 I 2023	4	2	iNaturalist #146525864
27.495	90.948	3400 m	16 VII 2023	4	2	iNaturalist #173425455
27.217	91.573	2260 m	1 IV 2017	4	2	iNaturalist #122092127
27.166	91.57	2600 m	4 IV 2019	4	2	iNaturalist #96375736
27.275	91.24	1640 m	28 III 2015	4	2	iNaturalist #69068872
27.433	91.173	850 m	9 V 2011	4	2	iNaturalist #159773256; also reported by Tshering Nidup, with photo, email on 6 Nov 2023.
27.068	90.637	2040 m	7 IV 2015	4	2	iNaturalist #176315911
27.47	90.492	2000 m	I V 2015	4	2	iNaturalist #103089120
27.189	90.533		12 V 2018	4	2	Bhutan Biodiversity Portal, Phuentsho (https://biodiversity.bt/observation/show/59641)
27.48	89.36	2470 m	15 XI 2017	4	2	Bhutan Biodiversity Portal, Danielle Northey (https://biodiversity.bt/observation/show/50255)
27.583	89.861	1240 m	1 V 2018	3	2	GBIF: observation.org (#155679837); Vincent Kulkman
27.479	89.635	2300 m	2 VIII 2016	3	2	GBIF: observation.org (# 122098224); Vincent Kulkman
25.306	98.794	1549 m	23 VII 2023	6	1	Xin Zhou: collection by Dr. Chaodong Zhu and his team (Zeqing Niu & Qingtao Wu), Institute of Zoology, Chinese Academy of Sciences
28.458	85.227	3295 m	13, 15 VII 2023	6	1	Xin Zhou: collection by Dr. Chaodong Zhu and his team (Zeqing Niu & Qingtao Wu), Institute of Zoology, Chinese Academy of Sciences
28.393	85.329	2854 m	17 VII 2023	6	1	Xin Zhou: collection by Dr. Chadong Zhu and his team (Zeqing Niu & Qingtao Wu), Institute of Zoology, Chinese Academy of Sciences
28.329	85.393	3288 m	18 VII 2023	6	1	Xin Zhou: collection by Dr. Chaodong Zhu and his team (Zeqing Niu & Qingtao Wu), Institute of Zoology, Chinese Academy of Sciences
28.437	85.246	3086 m	19, 22 VII 2023	6	1	Xin Zhou: collection by Dr. Chaodong Zhu and his team (Zeqing Niu & Qingtao Wu), Institute of Zoology, Chinese Academy of Sciences
28.361	85.448	2928 m	20 VII 2023	6	1	Xin Zhou: collection by Dr. Chaodong Zhu and his team (Zeqing Niu & Qingtao Wu), Institute of Zoology, Chinese Academy of Sciences
25.802	99.966	~2600 m	21 VI 2022	6	1	Y-Q Peng collection
28.486	98.912			2	3	Huang et al. (2022); (Yang-Jie et al., 2015)
24.587	98.689			2	3	Huang et al. (2022); (Yang-Jie et al., 2015)
24.705	97.932			2	3	Huang et al. (2022); (Yang-Jie et al., 2015)
26.454	99.417			2	3	Huang et al. (2022); (Yang-Jie et al., 2015)
22.984	103.688			2	3	Huang et al. (2022); (Yang-Jie et al., 2015)
27.987	85.983	1680 m	22 VI 1975	2	3	Huang et al. (2022): National Zoological Museum of China, Beijing
27.485	88.907			2	3	Huang et al. (2022): National Zoological Museum of China, Beijing
26.001	98.627	2300-3100 m	20 V 1981	2	3	Huang et al. (2022): National Zoological Museum of China, Beijing
24.421	100.8	2500-2800 m	6 VI 1981	2	3	Huang et al. (2022): National Zoological Museum of China, Beijing
25.886	99.371	2430-2550 m	20 VI 1981	2	3	Huang et al. (2022): National Zoological Museum of China, Beijing
29.325	95.333	2400-3000 m	19 VIII 1975	2	3	Huang et al. (2022): National Zoological Museum of China, Beijing
28.393	85.329	2800 m	27 VII 1975	2	3	Huang et al. (2022): National Zoological Museum of China, Beijing
27.991	91.957	2500 m	8 VIII 1974	2	3	Huang et al. (2022): National Zoological Museum of China, Beijing
28.661	97.467	1800-2050 m	29 Vii 1973	2	3	Huang et al. (2022): National Zoological Museum of China, Beijing
29.859	95.768	2250-2350 m	8 IX 1973	2	3	Huang et al. (2022): National Zoological Museum of China, Beijing
24.437	100.123		1 XI 1960	2	3	Huang et al. (2022): National Zoological Museum of China, Beijing
27.741	98.666	2100 m	3 VII 1979	2	3	Huang et al. (2022): National Zoological Museum of China, Beijing
25.291	98.736	3129		2	3	Huang et al. (2002): Field survey by authors
29.549	94.882	3000 m	8 IX 2003	4	2	iNaturalist #185279894
27.819	99.703	3400 m	3 XI 2022	4	2	iNaturalist #140953874
26.006	98.659	2350 m	4 VI 2009	4	2	iNaturalist #106145176
25.129	97.931	1720	21 II 2023	4	2	iNaturalist #150206969
27.86	87.44			5	3	Cao et al. (2023)
30.08	95.07			5	3	Cao et al. (2023)
29.82	106.37			5	3	Tang et al., 2023; Coordinates from Jinshan Xu (pers. comm.)
28.42	100.06			5	3	Tang et al., 2023; Coordinates from Jinshan Xu (pers. comm.)
30.507	79.151	1800 m	II-IV 2020	5	3	Gautam et al., 2022
30.61	79.159	2340 m	2 VI 2022	4	2	iNaturalist #135641760
30.693	79.587	3000 m	30 VII 2023	4	2	iNaturalist #178509292
30.724	79.597	3480 m	1 VIII 2023	4	2	iNaturalist #178510648
30.348	80.193	3380 m	24 VIII 2021	4	2	iNaturalist #92734883
30.069	80.243	2075 m	13 V 2022	4	2	iNaturalist #116811354
30.041	80.2	2720 m	12 VIII 2021	4	2	iNaturalist #90907020
30.04	80.162	1820 m	16 II 2023	4	2	iNaturalist #148908342
27.119	88.055	2340 m	26 II 2023	4	2	iNaturalist #150045949
27.123	88.06	2160 m	15 IV 2021	4	2	iNaturalist #74041812
27.034	88.08	3050 m	22 VI 2022	4	2	iNaturalist #175003862
27.04	88.266	2100 m	3 V 2023	4	2	iNaturalist #159328139
27.458	88.504	1150 m	29 III 2023	4	2	iNaturalist #154401291
27.102	92.412	2440 m	22 IV 2023	4	2	iNaturalist #156257692
27.155	92.461	2390 m	2 V 2016	4	2	iNaturalist #19679505
27.169	92.459	2180 m	5 IV 2023	4	2	iNaturalist #181460053
27.166	92.46	2150 m	6 IV 2023	4	2	iNaturalist #181286823
27.534	93.951	2420 m	4 VI 2022	4	2	iNaturalist #122959681
28.25	96	3050 m	8 III 2023	4	2	iNaturalist #170108150
27.914	96.136	200 m	30 III 2022	4	2	iNaturalist #118246937
27.395	92.162	1860 m	4 III 2023	3	2	GBIF: observation.org (Ellen de Bruin, record # 265585150
25.632	94.002	1860 m	22 III 2023	4	2	iNaturalist #163607719
25.561	94.077	2630 m	11 VIII 2022	4	2	iNaturalist #131686732
25.554	94.064	2470 m	17 VIII 2018	4	2	iNaturalist #130865032
25.406	94.244	1750 m	26 IV 2023	4	2	iNaturalist #157491560
27.31	88.65	?	13 IV 2023	4	2	eBird, Macaulay Library record #600618081; Admirup Ghosh
27.704	88.567	~2400 m	30 V 2023	4	2	eBird, Macaulay Library record #579588181; Rajkamal Goswami
30.503	79.13	?	28 XI 2020	4	2	eBird, Macaulay Library record #543869941, Tribuwan Singh Tree; and #379602451 & 378346171, Maitreyee Das
22.59	105.336	970 m	4 VII 2020	6	2	Photos of nest and of lat/long, sent to G. Otis by Hanh Duc Pham, 8 July 2020
22.59	105.92	880 m	V & VII 2021	6	1	Dr. C.H. Phung; Reported in Pham et al. (2023); easternmost record of laboriosa to date
22.79	105.82	980	23 VI 2022	6	2	Photo sent by honey hunter to Chinh Huu Phung
21.72	104.14	1800 m	VI 2021	6	4	From honey hunters, message from Chinh Huu Phung
21.75	104.03	2000	23 III 2021	6	2	Video sent by Chinh Huu Phung: https://fb.watch/nUd0ea1nBN/?mibextid=v7YzmG
21.86	104.28	1600 m	4 IV 2022	6	2	Viedo sent by Dr. Chinh: https://www.youtube.com/watch?v=BsZ5mt8xBZg&t=70s		https://fb.watch/nUcCNhPfzs/?mibextid=v7YzmG
21.732	104.279	1200 m	20 XI 2022	4	2	iNaturalist #142435975; photo of wintering swarm by Eugene Popov
21.47	104.49	900-1100 m	2020	6	2	Videos sent by Dr. Chinh Huu Phung: www.youtube.com/watch?v=5BuRH9G3nVk&t=170s; https://www.youtube.com/watch?v=BsZ5mt8xBZg&t=70s;
21.4	104.42	1600 m	26 VI 2020	6	2	Video sent by Dr. Chinh Huu Phung: https://www.youtube.com/watch?v=5BuRH9G3nVk
21.592	104.363	~1500 m	2 IV 2021	6	2	Annual nesting at site; Video sent by Dr. Chinh Huu Phung: https://www.youtube.com/watch?v=BsZ5mt8xBZg
21.561	104.39	~1300 m	annual	6	4	Dr. C.H. Phung: Annual nesting at site reported to Mr. Lam, VN Animal Sci. Institute, by honeyhunter
22.6	103.59	1900 m	VI 2021	6	2	Video sent to Dr. C.H. Phung: https://www.youtube.com/watch?v=11sSYZ9S6bY
22.01	104.33	~400 m	2 IV 2021	6	2	Dr. C. H. Phung: Photos of laboriosa and cerana foraging together on salted water; laboriosa nesting on tree branch
22.122	103.97	~2000 m	IV 2015	6	2	Video sent by Dr. Chinh Huu Phung: https://www.youtube.com/watch?v=VLVuUwcEdog; tree-nesting colony
21.482	103.429	~1400 m	2023-07-24	6	2	Photo of 31+ colonies protected by local people; sent by Chinh Huu Phung on 24 July 2023
22.97	105.07	~1070	V 2021	6	2	Video sent by Dr. Chinh Huu Phung: https://www.youtube.com/watch?v=JWs5DXVbPD0
22.8	104.71	~1400 m	4 VI 2023	6	2	1 km from border with China (SE Yunnan). Video sent by honeyhunter to Chinh Huu Phung; nest had remains of 4 queen cells and 4 cycles of brood, so founded Mar. 15.
21.01	103.47	1400 m	II 2023	6	2	Video sent by Dr. Chinh Huu Phung: https://www.youtube.com/watch?v=S-MB1mPVWw4
22.283	105.467	573 m	15 VI 2018	4	2	2 specimens in collection of the Institute of Ecology and Biol. Resources, Hanoi; collected by K. D. Long
20.071	99.142	2285 m	Multiple	6	1, 2	Voraphab et al. Discovery of the Himalayan giant honey bee, Apis laboriosa, in Thailand: a major range extension. Apidologie. (submitted 16 October, 2023) iNaturalist
33.916	73.419	2120 m	II-IV 2011 & 2012	7	3	Khan et al. (2014)
33.916	73.397	2020 m	II-IV 2011 & 2012	7	3	Khan et al. (2014)
33.912	73.381	1900 m	II-IV 2011 & 2012	7	3	Khan et al. (2014)
34.809	74.357	2750 m	10 IX 2022	6	1	Observation by Umer Sheik in 2022 and his students in 2023
34.75	74.662	2620 m	11 IX 2023	7	1	Observation by students of Umer Sheik
34.725	74.713	2480 m	12 IX 2023	6	1	Observation by students of Umer Sheik
34.296	73.909	2140 m	8 X 2023	7	1	Observation by Abu ul Hassan Faiz
33.914	73.638	1130 m	20 IV 2022	7	1	Observation by Abu ul Hassan Faiz
33.897	73.609	1130 m	20 IV 2022	7	1	Observation by Abu ul Hassan Faiz
33.893	73.904	2500 m	15 IX 2022	7	1	Observation by Abu ul Hassan Faiz
33.887	73.925	2516 m	20 IX 2022	7	1	Observation by Abu ul Hassan Faiz
34.128	73.868	1660 m	19 X 2023	7	1	Observation by Abu ul Hassan Faiz
28.86	82.15		18 XII 2022	6	2	Namoona Acharya: Photo taken by honeyhunter Tej Bikram
29.53	81.99	2600 m	11 IX 2023	6	2	Namoona Acharya; 8 km west of Rara Lake; video sent by honeyhunter
28.47	82.28		2022	7	4	Reported by honey sellers in market to Namoona Acharya
28.97	81.7		2022	7	4	Reported by honey-hunters to Namoona Acharya
29.36	81.31		2022	7	4	Reported by honey-hunters to Namoona Acharya
28.431	84.395	1300 m	6 X 2019	4	2	iNaturalist #35111684
28.401	84.416	1500 m	16 IV 2018	4	2	iNaturalist #45677838
28.101	85.315	1940 m	24 II 2022	4	2	iNaturalist #110788744
28.216	85.521	3540 m	31 X 2022	4	2	iNaturalist #141664367
28.152	85.378	1720 m	22 III 2019	4	2	iNaturalist #78905200
28.156	85.402	2060 m	2 III 2019	4	2	iNaturalist #85331598
28.159	85.424	2520 m	29 X 2022	4	2	iNaturalist #141666502
28.134	85.355	2680 m	17 X 2018	4	2	iNaturalist #69755418
27.811	86.225	1150 m	30 VI 2014	4	2	iNaturalist #123402441
27.761	86.716	2700 m	30 IV 2022	4	2	iNaturalist #118828718
27.836	85.772	950 m	II 2000	2	3	Huang et al. (2022); (Paar et al., 2004)
28.421	84.109	2300 m	19 II 2013	3	2	GBIF: observation.org (#2832373450); Theo Kiewiet
28.152	85.381	1800 m	8 XI 2019	3	2	GBIF: observation.org (#2834540532); Bas Drost
21.134	96.763	1000 m	16 VII 2023	6	2	Photo taken by beekeeper; sent by Dr. Hliang Min Oo; elevation estimated from Google Maps
23.383	93.7	900-1000 m	16 Vii 2023	6	2	Photo taken by beekeeper; sent by Dr. Hliang Min Oo; elevation estimated from Google Maps
27.661	96.972	3900 m	11 III 2023	4	2	iNaturalist #168268312
21.234	93.903	3022 m	22 X 2019	2	1	Y.-Q. Peng: personal field trip and collection; reported in Huang et al. (2022)
20.773	103.102	640 m	10 VII 2023	6	2	At least 21 active colonies; midribs of previous years' nests; video produced by honeyhunter; reported by Dr. C.H. Phung
20.826	103.115	1120 m	9 X 2023	6	2	Video sent by honehunter to Dr. C.H. Phung, showing >100 nests, including one of laboriosa (end of video) suspended from a tree branch!
20.196	103.993	1150-1960 m	2005-2016	5	3	Kato et al. (2020): site S4, the highest elevation site in their study (M. Kato, pers. comm)
